# scHiCTools: a computational toolbox for analyzing single-cell Hi-C data

**DOI:** 10.1101/769513

**Authors:** Xinjun Li, Fan Feng, Wai Yan Leung, Jie Liu

**Affiliations:** Department of Statistics, University of Michigan, Ann Arbor, Michigan, United States of America; Department of Computational Medicine and Bioinformatics, University of Michigan, Ann Arbor, Michigan, United States of America

## Abstract

Single-cell Hi-C (scHi-C) sequencing technologies allow us to investigate three-dimensional chromatin organization at the single-cell level. However, we still need computational tools to deal with the sparsity of the contact maps from single cells and embed single cells in a lower-dimensional Euclidean space. This embedding helps us understand relationships between the cells in different dimensions such as cell-cycle dynamics and cell differentiation. Here, we present an open-source computational toolbox, **scHiCTools**, for analyzing single cell Hi-C data. The toolbox takes singlecell Hi-C data files as input, and projects single cells in a lower-dimensional Euclidean space. The toolbox includes three commonly used methods for smoothing scHi-C data (linear convolution, random walk, and network enhancing), three projection methods for embedding single cells (fastHiCRep, Selfish, and InnerProduct), three clustering methods for clustering cells (*k*-means, spectral clustering, and HiCluster) and a build-in function to visualize the cells embedding in a two-dimensional or three-dimensional plot. We benchmark the embedding performance and run time of these methods on a number of scHi-C datasets, and provide some suggestions for practice use. **scHiCTools**, based on Python3, can run on different platforms, including Linux, macOS, and Windows. Our software package is available at https://github.com/liu-bioinfo-lab/scHiCTools.
