## Supplementary material for "scHiCTools: a computational toolbox for analyzing single-cell Hi-C data": S4: hg38

chr1	248956422
chr2	242193529
chr3	198295559
chr4	190214555
chr5	181538259
chr6	170805979
chr7	159345973
chr8	145138636
chr9	138394717
chr10	133797422
chr11	135086622
chr12	133275309
chr13	114364328
chr14	107043718
chr15	101991189
chr16	90338345
chr17	83257441
chr18	80373285
chr19	58617616
chr20	64444167
chr21	46709983
chr22	50818468
chrX	156040895
chrY	57227415
