## Supplementary material for "scHiCTools: a computational toolbox for analyzing single-cell Hi-C data": S4: mm9

chr1	197195432
chr2	181748087
chrX	166650296
chr3	159599783
chr4	155630120
chr5	152537259
chr7	152524553
chr6	149517037
chr8	131738871
chr10	129993255
chr14	125194864
chr9	124076172
chr11	121843856
chr12	121257530
chr13	120284312
chr15	103494974
chr16	98319150
chr17	95272651
chr18	90772031
chr19	61342430
chrY	15902555
