## Supplementary material for "scHiCTools: a computational toolbox for analyzing single-cell Hi-C data": S4: mm10

chr1	195471971
chr2	182113224
chr3	160039680
chr4	156508116
chr5	151834684
chr6	149736546
chr7	145441459
chr8	129401213
chr9	124595110
chr10	130694993
chr11	122082543
chr12	120129022
chr13	120421639
chr14	124902244
chr15	104043685
chr16	98207768
chr17	94987271
chr18	90702639
chr19	61431566
chrX	171031299
chrY	91744698
